# Proteome-Wide Compositional Signatures of Extremophilic Adaptation

**DOI:** 10.64898/2026.11.23.768582

**Authors:** Kayra Güvenç Duran, Mahamed Salah

## Abstract

Life survives in extreme environments: hydrothermal vents, hypersaline lakes, and polar ice. The proteins of organisms inhabiting these environments remain stable and functional under stress. Such evolutionary adaptations may leave signatures detectable from amino acid composition, without the need for structural analysis. This study compares proteome-wide compositional metrics across 40 prokaryotic organisms, subdivided equally into 4 groups: thermophiles, halophiles, psychrophiles, and mesophiles for control. For each organism, a reference proteome was retrieved from UniProt, and six metrics were computed for every protein and averaged per organism. These metrics included mean protein length, percentage of acidic residues, percentage of basic residues, acidic-to-basic ratio, mean hydrophobicity, and predicted isoelectric point. Groups were compared statistically by either a one-way ANOVA or Kruskal-Wallis test. Followed by Tukey’s or Dunn’s post-hoc tests with a Bonferroni-corrected P threshold. Four metrics, that all measured protein charge, differed significantly between groups. We have found thermophiles were enriched in basic residues relative to every other group. Conversely, halophiles had the most acidic proteomes, differing from all other groups in predicted pI. Neither protein length nor hydrophobicity differed significantly between groups. Psychrophiles were statistically indistinguishable from mesophiles on all six metrics. Furthermore, subdividing halophiles by salt strategy revealed that the acidic signal was confined to salt-in organisms having more than double the variance explained for the acidic-to-basic ratio when compared to salt-out organisms. These findings indicate that environmental adaptation is detectable proteome-wide mainly through charge, not hydrophobicity. Additionally, point to survival strategy predicting composition more reliably than the environment for halophiles.
