## Supplementary material for "Proteome-Wide Compositional Signatures of Extremophilic Adaptation": Proteome Metrics for All Organisms

mean_length	sd_length	mean_acidic_pct	mean_basic_pct	acidic_basic_ratio	mean_hydrophobicity	mean_pI	organism	group	proteome_id
332.818357487923	286.958435216253	13.2381490853255	14.2101717424641	0.93159669884679	-0.177652649709699	6.93286579741365	Acetivibrio thermocellus ATCC 27405	Thermophile	UP000002145
314.8428847	186.7908232	13.89743173	16.16732066	0.859600179	-0.176455465	7.717120505	Aquefix aeolicus VF5	Thermophile	UP000000798
289.2178172	264.8451707	12.42058138	13.90911334	0.892981535	-0.16218215	7.050695387	Bacillus subtilis 168	Mesophile	UP000001570
314.5042757	215.9925974	11.07779267	12.95194119	0.855299797	-0.032985772	7.500970146	Caulobacter vibrioides NA1000	Mesophile	UP000001364
308.473293768546	534.404337622923	11.9483593343299	14.4515335304036	0.82678833420637	-0.212440405860036	7.40958030067271	Cenarchaeum symbiosum strain A	Psychrophile	UP000000758
310.780863477246	212.71038974268	11.5217819264419	12.649291956929	0.910863783180412	0.00170291410423601	7.05044739242823	Cereibacter sphaeroides ATH 2.4.1	Mesophile	UP000002703
333.425409338993	209.077465932852	12.2295543846189	12.8564386524164	0.951239664051155	-0.0918774966522577	6.59796741933471	Chromohalobacter salexigens DSM3043	Halophile	UP000000239
308.595657517411	243.377823500663	10.9205198641005	12.4248773377169	0.878923756530799	-0.0720008767389358	6.9309263029948	Colwellia psychrerythraea 34H	Psychrophile	UP000000547
309.824765599741	219.553072013241	12.0775777321854	11.520311818456	1.04837246790808	-0.0497191003361401	6.19486954584134	Corynebacterium glutamicum ATCC 13032	Mesophile	UP000000582
320.657593566347	255.933706001375	11.0827826059488	13.2418210668812	0.836953055774761	-0.0479254111881235	7.33366038571968	Desulfotalea psychrophila LSv54	Psychrophile	UP000000602
318.154208050183	195.614301020977	12.9068099261633	14.7645814113892	0.874173778892722	-0.0868436669535934	7.5599133829287	Dictyoglomus thermophilum H-6-12	Thermophile	UP000001733
307.615489439019	211.773983070186	10.7573942973691	12.6839526960745	0.848110565778001	-0.0608276940761218	7.16410974456825	Escherichia coli K-12	Mesophile	UP000000625
294.078202995008	186.477606369225	12.4314815158888	12.9948284662994	0.956648373476297	-0.0954473575425087	6.66302847280575	Exiguobacterium sibiricum 255-15	Psychrophile	UP000001681
286.0839022	194.0218303	12.10726916	14.45058201	0.837839552	-0.132151811	7.379005572	Geobacillus kaustophilus HTA426	Thermophile	UP000001172
275.2209756	188.2659833	13.17089555	13.3495651	0.986616077	-0.197421463	6.487189147	Halobacillus halophilus DSM 2266	Halophile	UP000007397
280.4149155	189.2169301	15.85828538	10.64712617	1.489442797	-0.150635695	5.037298942	Halobacterium salinarum NRC-1	Halophile	UP000000554
284.4191739	191.851614	16.36438955	10.79261691	1.516257798	-0.160780423	4.951867431	Haloferax volcanii DS2	Halophile	UP000008243
331.971562672557	209.0687879562	12.8015459062686	12.7609040886262	1.00318486976786	-0.114566351529948	6.30009442237015	Halomonas elongata DSM 2581	Halophile	UP000008707
339.078969243558	220.496416870528	13.4437165671501	13.1204112721163	1.02464139944461	-0.184888107543945	6.26695322757692	Halorhodospira halophila SL1	Halophile	UP000000647
309.665218843969	199.789654217245	10.6376441861633	12.7845242071546	0.832071965588689	-0.0328657567738891	7.72181570360488	Meiothermus ruber DSM 1279	Thermophile	UP000006655
309.3241727	298.5446486	13.95957447	13.15892795	1.060844358	-0.162557478	6.086975941	Methanobrevibacter smithii ATCC 35061	Mesophile	UP000001992
301.804192685103	204.706325318565	13.4914589975227	12.7611199811972	1.05723157664857	-0.0807933887812761	6.01353596070425	Methanococcoides burtonii DSM 6242	Psychrophile	UP000001979
274.99721448468	291.158240396846	13.4967359661192	14.3793488924514	0.938619409478583	-0.253738941405732	6.76808241346279	Nitrosopumilus maritimus SCM1	Mesophile	UP000000792
291.576217765043	183.796853964116	13.0008950825299	12.7109711544151	1.02280895177817	-0.145327103737829	6.37701956433794	Oceanobacillus iheyensis HTE831	Halophile	UP000000822
320.436280137773	226.247960830876	10.8043131915268	12.407883546989	0.870761975691553	-0.0808006827844962	7.0343666643295	Pseudoalteromonas haloplanktis TAC125	Psychrophile	UP000006843
333.855114147043	250.60736621185	11.401757172741	12.9126303528264	0.882992609654106	-0.0739881907887348	7.12112362730478	Pseudomonas aeruginosa PAO1	Mesophile	UP000002438
335.760838494521	261.535503900044	11.5302759644674	12.1943115074025	0.94554546662745	-0.129749240850309	6.55936997487181	Psychrobacter arcticus 273-4	Psychrophile	UP000000546
341.368336673347	220.10043134703	11.428606629935	11.9974559116187	0.952585841042112	-0.115532870634777	6.53819479431336	Psychrobacter cryohalolentis K5	Psychrophile	UP000002425
330.487416835406	252.313091864043	12.4414010130965	13.9586145887926	0.891306292179294	-0.224217238530122	7.15804003208248	Psychroflexus torquis ATCC 700755	Psychrophile	UP000008514
332.553824362606	251.452759581842	11.1137510466362	12.6346260184538	0.87962643535343	-0.0696725201933906	7.06769784080885	Psychromonas ingrahamii 37	Psychrophile	UP000000639
282.570939334638	180.831278825762	13.2534372908622	15.3334157076143	0.864349962434051	-0.0669857811550306	7.66255249096293	Pyrococcus furiosus DSM3638	Thermophile	UP000001013
358.46052631579	242.269401057733	14.1268229198881	12.2997995440966	1.14854090664171	-0.248472267829748	5.86577627726433	Salinibacter ruber M31	Halophile	UP000008674
319.11231884058	209.219915119934	11.5884879855233	12.5905230651023	0.920413546411243	-0.132066174199042	6.65972815162103	Salinivibrio costicola subsp. alcaliphilus DSM 16359	Halophile	UP000189431
329.997541789577	248.649362609859	11.0137657051964	12.3371849297876	0.89272923830493	-0.0725022040549475	6.80569621153788	Shewanella oneidensis MR-1	Mesophile	UP000008186
327.120801194327	246.865263036479	11.8284347102105	13.0480931708981	0.906525923388726	-0.115839969559561	6.99108179695086	Streptomyces coelicolor A3(2)	Mesophile	UP000001973
320.272402597403	212.455327405493	12.1725263307189	12.6026648960402	0.965869237270887	-0.0637050907282353	6.64890286245784	Thermobifida fusca TM51	Thermophile	UP000014184
277.131681877445	194.268258165365	13.8511956262816	14.8357234057139	0.933638033514898	-0.0891511574696272	7.09687738538475	Thermococcus kodakarensis KOD1	Thermophile	UP000000536
314.685205183585	196.844375032582	13.7351467961758	15.1306757054123	0.907768236104799	-0.115674962259364	7.16886204803563	Thermotoga maritima MSB8	Thermophile	UP000008183
303.458636363636	199.123947902873	12.0470522003673	14.2451825847646	0.845693070529811	-0.0228543762270131	7.81034300747826	Thermus thermophilus HB27	Thermophile	UP000000592
328.103201253638	216.486176319513	11.9714937447787	12.247658431515	0.97745163385471	-0.0994111927271118	6.38460362358473	Vibrio natriegens ATCC 14048	Halophile	UP000092741
